# Modular presynaptic assemblages scale to postsynaptic partner number

**DOI:** 10.64898/2026.01.07.698224

**Authors:** Vanessa M. Puñal, Emma M. Thornton-Kolbe, Jasmine Dhillon, Jackson A. Rogow, E. Josephine Clowney

**Author notes:** Present Address: Department of Neuroscience, Albert Einstein College of Medicine, Bronx, New York, USA.

## Abstract

Behavioral diversification can arise through, and is constrained by, evolutionary and inter-individual differences in neural circuit development. Moreover, alteration of focal neural parameters changes the environment in which cells connect into circuits. In the mushroom body, an associative learning center of arthropods, the number of principal Kenyon cells varies widely across species and among individuals. How such variation is developmentally accommodated by projection neurons, which provide sensory input to Kenyon cells, is not understood. In *Drosophila melanogaster*, we previously demonstrated that projection neurons scale their presynaptic bouton number to Kenyon cell population size. Here, we identify the developmental mechanisms underlying this input flexibility. Boutons arise from projection neuron axonal collaterals; we find that a PN’s collateral number is subtype-specific and serves as the substrate through which bouton number scales to Kenyon cell population size. Independent of projection neuron identity or Kenyon cell number, individual collaterals most often produce just one bouton, suggesting collaterals are modular cell biological bouton units. Developing projection neurons initially overproduce nascent collaterals in the early pupa. The set of nascent collaterals that mature and eventually bear boutons is conditional on Kenyon cell number, thereby executing scaling. Finally, early boutons bear filopodia that frequently contact neighboring PN processes, suggesting that bouton–bouton interactions contribute to shaping these structures.
