## Supplemental table for Figure 3 for "Modular presynaptic assemblages scale to postsynaptic partner number"

### Sheet: Fig 3B
Table Analyzed	VM4 vs VM6 vs DL1 Total Collateral # vs Individual Bouton #/Collateral			Number of families	1
				Number of comparisons per family	36
Kruskal-Wallis test				Alpha	0.05
P value	0.7242
Exact or approximate P value?	Approximate			Dunn's multiple comparisons test	Mean rank diff.	Significant?	Summary	Adjusted P Value
P value summary	ns			1 vs. 2	22.72	No	ns	>0.9999	A-B
Do the medians vary signif. (P < 0.05)?	No			1 vs. 3	-33.66	No	ns	>0.9999	A-C
Number of groups	9			1 vs. 4	-20.3	No	ns	>0.9999	A-D
Kruskal-Wallis statistic	5.308			1 vs. 5	-33.1	No	ns	>0.9999	A-E
				1 vs. 6	-32.4	No	ns	>0.9999	A-F
Data summary				1 vs. 7	-17.7	No	ns	>0.9999	A-G
Number of treatments (columns)	9			1 vs. 8	6.265	No	ns	>0.9999	A-H
Number of values (total)	734			1 vs. 9	26.66	No	ns	>0.9999	A-I
				2 vs. 3	-56.38	No	ns	>0.9999	B-C
				2 vs. 4	-43.02	No	ns	>0.9999	B-D
				2 vs. 5	-55.82	No	ns	>0.9999	B-E
				2 vs. 6	-55.12	No	ns	>0.9999	B-F
				2 vs. 7	-40.42	No	ns	>0.9999	B-G
				2 vs. 8	-16.45	No	ns	>0.9999	B-H
				2 vs. 9	3.944	No	ns	>0.9999	B-I
				3 vs. 4	13.36	No	ns	>0.9999	C-D
				3 vs. 5	0.5648	No	ns	>0.9999	C-E
				3 vs. 6	1.264	No	ns	>0.9999	C-F
				3 vs. 7	15.96	No	ns	>0.9999	C-G
				3 vs. 8	39.93	No	ns	>0.9999	C-H
				3 vs. 9	60.33	No	ns	>0.9999	C-I
				4 vs. 5	-12.8	No	ns	>0.9999	D-E
				4 vs. 6	-12.1	No	ns	>0.9999	D-F
				4 vs. 7	2.604	No	ns	>0.9999	D-G
				4 vs. 8	26.57	No	ns	>0.9999	D-H
				4 vs. 9	46.97	No	ns	>0.9999	D-I
				5 vs. 6	0.6997	No	ns	>0.9999	E-F
				5 vs. 7	15.4	No	ns	>0.9999	E-G
				5 vs. 8	39.36	No	ns	>0.9999	E-H
				5 vs. 9	59.76	No	ns	>0.9999	E-I
				6 vs. 7	14.7	No	ns	>0.9999	F-G
				6 vs. 8	38.66	No	ns	>0.9999	F-H
				6 vs. 9	59.06	No	ns	>0.9999	F-I
				7 vs. 8	23.96	No	ns	>0.9999	G-H
				7 vs. 9	44.36	No	ns	>0.9999	G-I
				8 vs. 9	20.4	No	ns	>0.9999	H-I
				Test details	Mean rank 1	Mean rank 2	Mean rank diff.	n1	n2	Z
				1 vs. 2	345.1	322.4	22.72	23	54	0.463
				1 vs. 3	345.1	378.8	-33.66	23	168	0.7683
				1 vs. 4	345.1	365.4	-20.3	23	172	0.464
				1 vs. 5	345.1	378.2	-33.1	23	165	0.7546
				1 vs. 6	345.1	377.5	-32.4	23	78	0.6929
				1 vs. 7	345.1	362.8	-17.7	23	49	0.3553
				1 vs. 8	345.1	338.8	6.265	23	16	0.09766
				1 vs. 9	345.1	318.4	26.66	23	9	0.3441
				2 vs. 3	322.4	378.8	-56.38	54	168	1.829
				2 vs. 4	322.4	365.4	-43.02	54	172	1.4
				2 vs. 5	322.4	378.2	-55.82	54	165	1.807
				2 vs. 6	322.4	377.5	-55.12	54	78	1.58
				2 vs. 7	322.4	362.8	-40.42	54	49	1.04
				2 vs. 8	322.4	338.8	-16.45	54	16	0.2934
				2 vs. 9	322.4	318.4	3.944	54	9	0.0556
				3 vs. 4	378.8	365.4	13.36	168	172	0.6251
				3 vs. 5	378.8	378.2	0.5648	168	165	0.02615
				3 vs. 6	378.8	377.5	1.264	168	78	0.04683
				3 vs. 7	378.8	362.8	15.96	168	49	0.499
				3 vs. 8	378.8	338.8	39.93	168	16	0.7744
				3 vs. 9	378.8	318.4	60.33	168	9	0.8947
				4 vs. 5	365.4	378.2	-12.8	172	165	0.5959
				4 vs. 6	365.4	377.5	-12.1	172	78	0.4497
				4 vs. 7	365.4	362.8	2.604	172	49	0.0816
				4 vs. 8	365.4	338.8	26.57	172	16	0.5158
				4 vs. 9	365.4	318.4	46.97	172	9	0.697
				5 vs. 6	378.2	377.5	0.6997	165	78	0.02584
				5 vs. 7	378.2	362.8	15.4	165	49	0.4803
				5 vs. 8	378.2	338.8	39.36	165	16	0.7629
				5 vs. 9	378.2	318.4	59.76	165	9	0.886
				6 vs. 7	377.5	362.8	14.7	78	49	0.4092
				6 vs. 8	377.5	338.8	38.66	78	16	0.7149
				6 vs. 9	377.5	318.4	59.06	78	9	0.8514
				7 vs. 8	362.8	338.8	23.96	49	16	0.4223
				7 vs. 9	362.8	318.4	44.36	49	9	0.6207
				8 vs. 9	338.8	318.4	20.4	16	9	0.2484
				Compact letter display
				5	A
				6	A
				3	A
				4	A
				7	A
				1	A
				8	A
				2	A
				9	A

### Sheet: Fig 3E
Table Analyzed	Hemibrain EM data all PN types Total Collateral # vs individual bouton #/collateral			Number of families	1
Distribution assumption	No assumption			Number of comparisons per family	21
				Alpha	0.05
Kruskal-Wallis test
P value	0.0139			Dunn's multiple comparisons test	Mean rank diff.	Significant?	Summary	Adjusted P Value
Exact or approximate P value?	Approximate			1 vs. 2	5.387	No	ns	>0.9999	A-B
P value summary	*			1 vs. 3	25.82	No	ns	>0.9999	A-C
Do the medians vary signif. (P < 0.05)?	Yes			1 vs. 4	3.329	No	ns	>0.9999	A-D
Number of groups	7			1 vs. 5	30.12	No	ns	>0.9999	A-E
Kruskal-Wallis statistic	15.97			1 vs. 6	36.1	No	ns	>0.9999	A-F
				1 vs. 7	-44.08	No	ns	>0.9999	A-G
Data summary				2 vs. 3	20.44	No	ns	>0.9999	B-C
Number of treatments (columns)	7			2 vs. 4	-2.058	No	ns	>0.9999	B-D
Number of values (total)	261			2 vs. 5	24.73	No	ns	>0.9999	B-E
				2 vs. 6	30.72	No	ns	0.9611	B-F
				2 vs. 7	-49.47	No	ns	>0.9999	B-G
				3 vs. 4	-22.49	No	ns	>0.9999	C-D
				3 vs. 5	4.294	No	ns	>0.9999	C-E
				3 vs. 6	10.28	No	ns	>0.9999	C-F
				3 vs. 7	-69.91	No	ns	0.1367	C-G
				4 vs. 5	26.79	No	ns	>0.9999	D-E
				4 vs. 6	32.78	No	ns	>0.9999	D-F
				4 vs. 7	-47.41	No	ns	>0.9999	D-G
				5 vs. 6	5.988	No	ns	>0.9999	E-F
				5 vs. 7	-74.2	No	ns	0.1188	E-G
				6 vs. 7	-80.19	No	ns	0.0829	F-G
				Test details	Mean rank 1	Mean rank 2	Mean rank diff.	n1	n2	Z
				1 vs. 2	145.9	140.5	5.387	18	68	0.3138
				1 vs. 3	145.9	120.1	25.82	18	69	1.506
				1 vs. 4	145.9	142.6	3.329	18	40	0.1811
				1 vs. 5	145.9	115.8	30.12	18	35	1.603
				1 vs. 6	145.9	109.8	36.1	18	24	1.788
				1 vs. 7	145.9	190	-44.08	18	7	1.528
				2 vs. 3	140.5	120.1	20.44	68	69	1.847
				2 vs. 4	140.5	142.6	-2.058	68	40	0.1595
				2 vs. 5	140.5	115.8	24.73	68	35	1.835
				2 vs. 6	140.5	109.8	30.72	68	24	1.998
				2 vs. 7	140.5	190	-49.47	68	7	1.924
				3 vs. 4	120.1	142.6	-22.49	69	40	1.748
				3 vs. 5	120.1	115.8	4.294	69	35	0.3195
				3 vs. 6	120.1	109.8	10.28	69	24	0.6699
				3 vs. 7	120.1	190	-69.91	69	7	2.721
				4 vs. 5	142.6	115.8	26.79	40	35	1.787
				4 vs. 6	142.6	109.8	32.78	40	24	1.96
				4 vs. 7	142.6	190	-47.41	40	7	1.787
				5 vs. 6	115.8	109.8	5.988	35	24	0.3488
				5 vs. 7	115.8	190	-74.2	35	7	2.767
				6 vs. 7	109.8	190	-80.19	24	7	2.882
				Compact letter display
				7	A
				1	A
				2	A
				4	A
				5	A
				3	A
				6	A

### Sheet: Fig 3H
Table Analyzed	FlyWire EM data all PN types collateral # vs bouton #/collateral (box and whisker)			Number of families	1
Distribution assumption	No assumption			Number of comparisons per family	28
				Alpha	0.05
Kruskal-Wallis test
P value	0.0092			Dunn's multiple comparisons test	Mean rank diff.	Significant?	Summary	Adjusted P Value
Exact or approximate P value?	Approximate			1 vs. 2	55.94	No	ns	>0.9999	A-B
P value summary	**			1 vs. 3	50.24	No	ns	>0.9999	A-C
Do the medians vary signif. (P < 0.05)?	Yes			1 vs. 4	28.04	No	ns	>0.9999	A-D
Number of groups	8			1 vs. 5	36.45	No	ns	>0.9999	A-E
Kruskal-Wallis statistic	18.69			1 vs. 6	3.644	No	ns	>0.9999	A-F
				1 vs. 7	-103.9	No	ns	>0.9999	A-G
Data summary				1 vs. 8	76.84	No	ns	>0.9999	A-H
Number of treatments (columns)	8			2 vs. 3	-5.696	No	ns	>0.9999	B-C
Number of values (total)	536			2 vs. 4	-27.9	No	ns	>0.9999	B-D
				2 vs. 5	-19.49	No	ns	>0.9999	B-E
				2 vs. 6	-52.29	No	ns	>0.9999	B-F
				2 vs. 7	-159.8	Yes	*	0.0413	B-G
				2 vs. 8	20.9	No	ns	>0.9999	B-H
				3 vs. 4	-22.2	No	ns	>0.9999	C-D
				3 vs. 5	-13.8	No	ns	>0.9999	C-E
				3 vs. 6	-46.6	No	ns	>0.9999	C-F
				3 vs. 7	-154.1	No	ns	0.0634	C-G
				3 vs. 8	26.6	No	ns	>0.9999	C-H
				4 vs. 5	8.404	No	ns	>0.9999	D-E
				4 vs. 6	-24.4	No	ns	>0.9999	D-F
				4 vs. 7	-131.9	No	ns	0.2643	D-G
				4 vs. 8	48.8	No	ns	>0.9999	D-H
				5 vs. 6	-32.8	No	ns	>0.9999	E-F
				5 vs. 7	-140.3	No	ns	0.1727	E-G
				5 vs. 8	40.39	No	ns	>0.9999	E-H
				6 vs. 7	-107.5	No	ns	>0.9999	F-G
				6 vs. 8	73.2	No	ns	>0.9999	F-H
				7 vs. 8	180.7	No	ns	0.0603	G-H
				Test details	Mean rank 1	Mean rank 2	Mean rank diff.	n1	n2	Z
				1 vs. 2	307.8	251.8	55.94	27	150	2.059
				1 vs. 3	307.8	257.5	50.24	27	126	1.823
				1 vs. 4	307.8	279.7	28.04	27	100	0.9948
				1 vs. 5	307.8	271.3	36.45	27	80	1.26
				1 vs. 6	307.8	304.1	3.644	27	30	0.1057
				1 vs. 7	307.8	411.6	-103.9	27	7	1.884
				1 vs. 8	307.8	230.9	76.84	27	16	1.874
				2 vs. 3	251.8	257.5	-5.696	150	126	0.3626
				2 vs. 4	251.8	279.7	-27.9	150	100	1.662
				2 vs. 5	251.8	271.3	-19.49	150	80	1.083
				2 vs. 6	251.8	304.1	-52.29	150	30	2.012
				2 vs. 7	251.8	411.6	-159.8	150	7	3.18
				2 vs. 8	251.8	230.9	20.9	150	16	0.6115
				3 vs. 4	257.5	279.7	-22.2	126	100	1.275
				3 vs. 5	257.5	271.3	-13.8	126	80	0.7425
				3 vs. 6	257.5	304.1	-46.6	126	30	1.765
				3 vs. 7	257.5	411.6	-154.1	126	7	3.053
				3 vs. 8	257.5	230.9	26.6	126	16	0.7711
				4 vs. 5	279.7	271.3	8.404	100	80	0.431
				4 vs. 6	279.7	304.1	-24.4	100	30	0.9017
				4 vs. 7	279.7	411.6	-131.9	100	7	2.596
				4 vs. 8	279.7	230.9	48.8	100	16	1.394
				5 vs. 6	271.3	304.1	-32.8	80	30	1.179
				5 vs. 7	271.3	411.6	-140.3	80	7	2.739
				5 vs. 8	271.3	230.9	40.39	80	16	1.135
				6 vs. 7	304.1	411.6	-107.5	30	7	1.971
				6 vs. 8	304.1	230.9	73.2	30	16	1.819
				7 vs. 8	411.6	230.9	180.7	7	16	3.068
				Compact letter display
				7	A
				6	A B
				1	A B
				4	A B
				5	A B
				3	A B
				2	B
				8	A B

### Sheet: Fig 3 Supp 1B
Table Analyzed	VM4 collateral # vs individual bouton #/collateral split							Compare cell means regardless of rows and columns
Two-way ANOVA	Ordinary							Number of families	1
Alpha	0.05							Number of comparisons per family	45
								Alpha	0.05
Source of Variation	% of total variation	P value	P value summary	Significant?
Collateral number on parent PN	21.6	<0.0001	****	Yes				Tukey's multiple comparisons test	Predicted (LS) Mean diff.	95.00% CI of diff.	Below threshold?	Summary	Adjusted P Value
Condition (Sham vs HU)	1.714	0.1308	ns	No
								1:Sham vs. 1:HU	0.1665	-0.1870 to 0.5201	No	ns	0.8801
ANOVA table	SS (Type III)	DF	MS	F (DFn, DFd)	P value			1:Sham vs. 2:Sham	0.6527	0.06425 to 1.241	Yes	*	0.0176
Collateral number on parent PN	7.913	5	1.583	F (5, 106) = 5.841	P<0.0001			1:Sham vs. 2:HU	0.8193	0.08461 to 1.554	Yes	*	0.0165
Condition (Sham vs HU)	0.6281	1	0.6281	F (1, 106) = 2.318	P=0.1308			1:Sham vs. 3:Sham	0.6646	0.09458 to 1.235	Yes	**	0.0097
Residual	28.72	106	0.2709					1:Sham vs. 3:HU	0.8312	0.08679 to 1.576	Yes	*	0.0163
								1:Sham vs. 4:Sham	0.936	0.2951 to 1.577	Yes	***	0.0003
Difference between column means								1:Sham vs. 4:HU	1.103	0.2872 to 1.918	Yes	**	0.0012
Predicted (LS) mean of Sham	1.421							1:Sham vs. 5:Sham	1.153	0.2003 to 2.105	Yes	**	0.006
Predicted (LS) mean of HU	1.254							1:Sham vs. 6:HU	1.153	0.2512 to 2.054	Yes	**	0.0028
Difference between predicted means	0.1665							1:HU vs. 2:Sham	0.4862	-0.1485 to 1.121	No	ns	0.2936
SE of difference	0.1094							1:HU vs. 2:HU	0.6527	0.06425 to 1.241	Yes	*	0.0176
95% CI of difference	-0.05032 to 0.3834							1:HU vs. 3:Sham	0.4981	-0.08995 to 1.086	No	ns	0.1725
								1:HU vs. 3:HU	0.6646	0.09458 to 1.235	Yes	**	0.0097
Data summary								1:HU vs. 4:Sham	0.7695	0.1319 to 1.407	Yes	**	0.0063
Number of columns (Condition (Sham vs HU))	2							1:HU vs. 4:HU	0.936	0.2951 to 1.577	Yes	***	0.0003
Number of rows (Collateral number on parent PN)	6							1:HU vs. 5:Sham	0.9861	0.09012 to 1.882	Yes	*	0.0192
Number of values	113							1:HU vs. 6:HU	0.9861	0.1444 to 1.828	Yes	**	0.0092
								2:Sham vs. 2:HU	0.1665	-0.1870 to 0.5201	No	ns	0.8801
								2:Sham vs. 3:Sham	0.01189	-0.4017 to 0.4254	No	ns	>0.9999
								2:Sham vs. 3:HU	0.1784	-0.3975 to 0.7544	No	ns	0.9916
								2:Sham vs. 4:Sham	0.2833	-0.2167 to 0.7833	No	ns	0.7139
								2:Sham vs. 4:HU	0.4498	-0.2102 to 1.110	No	ns	0.4615
								2:Sham vs. 5:Sham	0.4999	-0.3479 to 1.348	No	ns	0.6651
								2:Sham vs. 6:HU	0.4999	-0.2903 to 1.290	No	ns	0.57
								2:HU vs. 3:Sham	-0.1547	-0.6649 to 0.3555	No	ns	0.9928
								2:HU vs. 3:HU	0.01189	-0.4017 to 0.4254	No	ns	>0.9999
								2:HU vs. 4:Sham	0.1168	-0.4438 to 0.6773	No	ns	0.9996
								2:HU vs. 4:HU	0.2833	-0.2167 to 0.7833	No	ns	0.7139
								2:HU vs. 5:Sham	0.3334	-0.4931 to 1.160	No	ns	0.9507
								2:HU vs. 6:HU	0.3334	-0.4339 to 1.101	No	ns	0.9233
								3:Sham vs. 3:HU	0.1665	-0.1870 to 0.5201	No	ns	0.8801
								3:Sham vs. 4:Sham	0.2714	-0.1870 to 0.7298	No	ns	0.6599
								3:Sham vs. 4:HU	0.438	-0.1622 to 1.038	No	ns	0.3612
								3:Sham vs. 5:Sham	0.488	-0.3273 to 1.303	No	ns	0.6457
								3:Sham vs. 6:HU	0.488	-0.2672 to 1.243	No	ns	0.5396
								3:HU vs. 4:Sham	0.1049	-0.4520 to 0.6618	No	ns	0.9998
								3:HU vs. 4:HU	0.2714	-0.1870 to 0.7298	No	ns	0.6599
								3:HU vs. 5:Sham	0.3215	-0.4938 to 1.137	No	ns	0.9572
								3:HU vs. 6:HU	0.3215	-0.4337 to 1.077	No	ns	0.9319
								4:Sham vs. 4:HU	0.1665	-0.1870 to 0.5201	No	ns	0.8801
								4:Sham vs. 5:Sham	0.2166	-0.6364 to 1.070	No	ns	0.9981
								4:Sham vs. 6:HU	0.2166	-0.5792 to 1.012	No	ns	0.9968
								4:HU vs. 5:Sham	0.05007	-0.8175 to 0.9176	No	ns	>0.9999
								4:HU vs. 6:HU	0.05007	-0.7613 to 0.8614	No	ns	>0.9999
								5:Sham vs. 6:HU	0	-1.019 to 1.019	No	ns	>0.9999
								Test details	Predicted (LS) Mean 1	Predicted (LS) Mean 2	Predicted (LS) Mean diff.	SE of diff.	N1	N2	q	DF
								1:Sham vs. 1:HU	2.153	1.986	0.1665	0.1094	1	11	2.153	106
								1:Sham vs. 2:Sham	2.153	1.5	0.6527	0.1821	1	10	5.07	106
								1:Sham vs. 2:HU	2.153	1.333	0.8193	0.2273	1	18	5.097	106
								1:Sham vs. 3:Sham	2.153	1.488	0.6646	0.1764	1	21	5.329	106
								1:Sham vs. 3:HU	2.153	1.321	0.8312	0.2303	1	21	5.104	106
								1:Sham vs. 4:Sham	2.153	1.217	0.936	0.1983	1	12	6.676	106
								1:Sham vs. 4:HU	2.153	1.05	1.103	0.2523	1	8	6.181	106
								1:Sham vs. 5:Sham	2.153	1	1.153	0.2947	1	5	5.532	106
								1:Sham vs. 6:HU	2.153	1	1.153	0.2789	1	6	5.845	106
								1:HU vs. 2:Sham	1.986	1.5	0.4862	0.1964	11	10	3.501	106
								1:HU vs. 2:HU	1.986	1.333	0.6527	0.1821	11	18	5.07	106
								1:HU vs. 3:Sham	1.986	1.488	0.4981	0.1819	11	21	3.872	106
								1:HU vs. 3:HU	1.986	1.321	0.6646	0.1764	11	21	5.329	106
								1:HU vs. 4:Sham	1.986	1.217	0.7695	0.1973	11	12	5.516	106
								1:HU vs. 4:HU	1.986	1.05	0.936	0.1983	11	8	6.676	106
								1:HU vs. 5:Sham	1.986	1	0.9861	0.2772	11	5	5.031	106
								1:HU vs. 6:HU	1.986	1	0.9861	0.2604	11	6	5.355	106
								2:Sham vs. 2:HU	1.5	1.333	0.1665	0.1094	10	18	2.153	106
								2:Sham vs. 3:Sham	1.5	1.488	0.01189	0.128	10	21	0.1314	106
								2:Sham vs. 3:HU	1.5	1.321	0.1784	0.1782	10	21	1.416	106
								2:Sham vs. 4:Sham	1.5	1.217	0.2833	0.1547	10	12	2.59	106
								2:Sham vs. 4:HU	1.5	1.05	0.4498	0.2042	10	8	3.115	106
								2:Sham vs. 5:Sham	1.5	1	0.4999	0.2623	10	5	2.695	106
								2:Sham vs. 6:HU	1.5	1	0.4999	0.2445	10	6	2.892	106
								2:HU vs. 3:Sham	1.333	1.488	-0.1547	0.1579	18	21	1.386	106
								2:HU vs. 3:HU	1.333	1.321	0.01189	0.128	18	21	0.1314	106
								2:HU vs. 4:Sham	1.333	1.217	0.1168	0.1734	18	12	0.952	106
								2:HU vs. 4:HU	1.333	1.05	0.2833	0.1547	18	8	2.59	106
								2:HU vs. 5:Sham	1.333	1	0.3334	0.2557	18	5	1.844	106
								2:HU vs. 6:HU	1.333	1	0.3334	0.2374	18	6	1.986	106
								3:Sham vs. 3:HU	1.488	1.321	0.1665	0.1094	21	21	2.153	106
								3:Sham vs. 4:Sham	1.488	1.217	0.2714	0.1418	21	12	2.706	106
								3:Sham vs. 4:HU	1.488	1.05	0.438	0.1857	21	8	3.336	106
								3:Sham vs. 5:Sham	1.488	1	0.488	0.2522	21	5	2.736	106
								3:Sham vs. 6:HU	1.488	1	0.488	0.2337	21	6	2.954	106
								3:HU vs. 4:Sham	1.321	1.217	0.1049	0.1723	21	12	0.8608	106
								3:HU vs. 4:HU	1.321	1.05	0.2714	0.1418	21	8	2.706	106
								3:HU vs. 5:Sham	1.321	1	0.3215	0.2522	21	5	1.802	106
								3:HU vs. 6:HU	1.321	1	0.3215	0.2337	21	6	1.946	106
								4:Sham vs. 4:HU	1.217	1.05	0.1665	0.1094	12	8	2.153	106
								4:Sham vs. 5:Sham	1.217	1	0.2166	0.2639	12	5	1.161	106
								4:Sham vs. 6:HU	1.217	1	0.2166	0.2462	12	6	1.244	106
								4:HU vs. 5:Sham	1.05	1	0.05007	0.2684	8	5	0.2638	106
								4:HU vs. 6:HU	1.05	1	0.05007	0.251	8	6	0.2821	106
								5:Sham vs. 6:HU	1	1	0	0.3152	5	6	0	106
								Compact letter display
								1:Sham	A
								1:HU	A B
								2:Sham	B C
								3:Sham	B C
								2:HU	C
								3:HU	C
								4:Sham	C
								4:HU	C
								5:Sham	C
								6:HU	C

### Sheet: Fig 3 Supp1E
Table Analyzed	VM6 collateral # vs bouton #/collateral (individual) split							Compare cell means regardless of rows and columns
Two-way ANOVA	Ordinary							Number of families	1
Alpha	0.05							Number of comparisons per family	91
								Alpha	0.05
Source of Variation	% of total variation	P value	P value summary	Significant?
Collateral number on parent PN	2.436	0.2154	ns	No				Tukey's multiple comparisons test	Predicted (LS) Mean diff.	95.00% CI of diff.	Below threshold?	Summary	Adjusted P Value
Condition (Sham vs HU)	0.4	0.1831	ns	No
								1:HU vs. 2:HU	1.75	-1.554 to 5.054	No	ns	0.8813
ANOVA table	SS (Type III)	DF	MS	F (DFn, DFd)	P value			1:HU vs. 3:Sham	0.6632	-2.091 to 3.418	No	ns	>0.9999
Collateral number on parent PN	13.85	8	1.731	F (8, 432) = 1.353	P=0.2154			1:HU vs. 3:HU	0.8183	-1.936 to 3.573	No	ns	0.9993
Condition (Sham vs HU)	2.275	1	2.275	F (1, 432) = 1.778	P=0.1831			1:HU vs. 4:Sham	0.8301	-1.908 to 3.568	No	ns	0.9991
Residual	552.8	432	1.28					1:HU vs. 4:HU	0.9852	-1.738 to 3.709	No	ns	0.9948
								1:HU vs. 5:Sham	0.8567	-1.871 to 3.585	No	ns	0.9987
Difference between column means								1:HU vs. 5:HU	1.012	-1.712 to 3.735	No	ns	0.9933
Predicted (LS) mean of Sham	2.073							1:HU vs. 6:Sham	0.8538	-1.891 to 3.598	No	ns	0.9988
Predicted (LS) mean of HU	1.918							1:HU vs. 6:HU	1.009	-1.738 to 3.756	No	ns	0.994
Difference between predicted means	0.1551							1:HU vs. 7:Sham	1.095	-1.666 to 3.857	No	ns	0.9877
SE of difference	0.1163							1:HU vs. 7:HU	1.25	-1.507 to 4.008	No	ns	0.9617
95% CI of difference	-0.07353 to 0.3837							1:HU vs. 8:Sham	1.313	-1.549 to 4.174	No	ns	0.958
								1:HU vs. 9:HU	1.444	-1.538 to 4.427	No	ns	0.9364
Data summary								2:HU vs. 3:Sham	-1.087	-3.074 to 0.9000	No	ns	0.8542
Number of columns (Condition (Sham vs HU))	2							2:HU vs. 3:HU	-0.9317	-2.919 to 1.055	No	ns	0.9501
Number of rows (Collateral number on parent PN)	9							2:HU vs. 4:Sham	-0.9199	-2.884 to 1.044	No	ns	0.9505
Number of values	442							2:HU vs. 4:HU	-0.7648	-2.709 to 1.179	No	ns	0.9886
								2:HU vs. 5:Sham	-0.8933	-2.843 to 1.057	No	ns	0.9584
								2:HU vs. 5:HU	-0.7382	-2.682 to 1.206	No	ns	0.9917
								2:HU vs. 6:Sham	-0.8962	-2.869 to 1.077	No	ns	0.9611
								2:HU vs. 6:HU	-0.7412	-2.717 to 1.235	No	ns	0.9926
								2:HU vs. 7:Sham	-0.6549	-2.652 to 1.342	No	ns	0.998
								2:HU vs. 7:HU	-0.4999	-2.491 to 1.491	No	ns	0.9999
								2:HU vs. 8:Sham	-0.4375	-2.570 to 1.695	No	ns	>0.9999
								2:HU vs. 9:HU	-0.3056	-2.598 to 1.987	No	ns	>0.9999
								3:Sham vs. 3:HU	0.1551	-0.2372 to 0.5474	No	ns	0.9881
								3:Sham vs. 4:Sham	0.1669	-0.4728 to 0.8066	No	ns	0.9998
								3:Sham vs. 4:HU	0.322	-0.3752 to 1.019	No	ns	0.9557
								3:Sham vs. 5:Sham	0.1935	-0.4250 to 0.8119	No	ns	0.9988
								3:Sham vs. 5:HU	0.3486	-0.3675 to 1.065	No	ns	0.934
								3:Sham vs. 6:Sham	0.1906	-0.5098 to 0.8909	No	ns	0.9997
								3:Sham vs. 6:HU	0.3456	-0.4658 to 1.157	No	ns	0.9771
								3:Sham vs. 7:Sham	0.4319	-0.3215 to 1.185	No	ns	0.8069
								3:Sham vs. 7:HU	0.5869	-0.2494 to 1.423	No	ns	0.506
								3:Sham vs. 8:Sham	0.6493	-0.4543 to 1.753	No	ns	0.7767
								3:Sham vs. 9:HU	0.7812	-0.6064 to 2.169	No	ns	0.8263
								3:HU vs. 4:Sham	0.01186	-0.7882 to 0.8119	No	ns	>0.9999
								3:HU vs. 4:HU	0.1669	-0.4728 to 0.8066	No	ns	0.9998
								3:HU vs. 5:Sham	0.03842	-0.7099 to 0.7868	No	ns	>0.9999
								3:HU vs. 5:HU	0.1935	-0.4250 to 0.8119	No	ns	0.9988
								3:HU vs. 6:Sham	0.03548	-0.7585 to 0.8295	No	ns	>0.9999
								3:HU vs. 6:HU	0.1906	-0.5098 to 0.8909	No	ns	0.9997
								3:HU vs. 7:Sham	0.2768	-0.5854 to 1.139	No	ns	0.9984
								3:HU vs. 7:HU	0.4319	-0.3215 to 1.185	No	ns	0.8069
								3:HU vs. 8:Sham	0.4942	-0.6094 to 1.598	No	ns	0.9653
								3:HU vs. 9:HU	0.6262	-0.7615 to 2.014	No	ns	0.9631
								4:Sham vs. 4:HU	0.1551	-0.2372 to 0.5474	No	ns	0.9881
								4:Sham vs. 5:Sham	0.02656	-0.4700 to 0.5231	No	ns	>0.9999
								4:Sham vs. 5:HU	0.1816	-0.4920 to 0.8552	No	ns	0.9998
								4:Sham vs. 6:Sham	0.02363	-0.5797 to 0.6269	No	ns	>0.9999
								4:Sham vs. 6:HU	0.1787	-0.6016 to 0.9590	No	ns	>0.9999
								4:Sham vs. 7:Sham	0.2649	-0.3923 to 0.9222	No	ns	0.9858
								4:Sham vs. 7:HU	0.42	-0.3805 to 1.221	No	ns	0.8885
								4:Sham vs. 8:Sham	0.4824	-0.5790 to 1.544	No	ns	0.9609
								4:Sham vs. 9:HU	0.6143	-0.7400 to 1.969	No	ns	0.9615
								4:HU vs. 5:Sham	-0.1285	-0.7177 to 0.4607	No	ns	>0.9999
								4:HU vs. 5:HU	0.02656	-0.4700 to 0.5231	No	ns	>0.9999
								4:HU vs. 6:Sham	-0.1314	-0.7848 to 0.5220	No	ns	>0.9999
								4:HU vs. 6:HU	0.02363	-0.5797 to 0.6269	No	ns	>0.9999
								4:HU vs. 7:Sham	0.1099	-0.6188 to 0.8385	No	ns	>0.9999
								4:HU vs. 7:HU	0.2649	-0.3923 to 0.9222	No	ns	0.9858
								4:HU vs. 8:Sham	0.3273	-0.6971 to 1.352	No	ns	0.9985
								4:HU vs. 9:HU	0.4592	-0.8663 to 1.785	No	ns	0.9966
								5:Sham vs. 5:HU	0.1551	-0.2372 to 0.5474	No	ns	0.9881
								5:Sham vs. 6:Sham	-0.002935	-0.5816 to 0.5757	No	ns	>0.9999
								5:Sham vs. 6:HU	0.1521	-0.5734 to 0.8777	No	ns	>0.9999
								5:Sham vs. 7:Sham	0.2384	-0.4012 to 0.8780	No	ns	0.9931
								5:Sham vs. 7:HU	0.3934	-0.3580 to 1.145	No	ns	0.89
								5:Sham vs. 8:Sham	0.4558	-0.5801 to 1.492	No	ns	0.9699
								5:Sham vs. 9:HU	0.5878	-0.7467 to 1.922	No	ns	0.9697
								5:HU vs. 6:Sham	-0.158	-0.8296 to 0.5136	No	ns	>0.9999
								5:HU vs. 6:HU	-0.002935	-0.5816 to 0.5757	No	ns	>0.9999
								5:HU vs. 7:Sham	0.08331	-0.6659 to 0.8325	No	ns	>0.9999
								5:HU vs. 7:HU	0.2384	-0.4012 to 0.8780	No	ns	0.9931
								5:HU vs. 8:Sham	0.3007	-0.7237 to 1.325	No	ns	0.9994
								5:HU vs. 9:HU	0.4327	-0.8929 to 1.758	No	ns	0.9981
								6:Sham vs. 6:HU	0.1551	-0.2372 to 0.5474	No	ns	0.9881
								6:Sham vs. 7:Sham	0.2413	-0.4796 to 0.9623	No	ns	0.9976
								6:Sham vs. 7:HU	0.3964	-0.4022 to 1.195	No	ns	0.9239
								6:Sham vs. 8:Sham	0.4587	-0.6193 to 1.537	No	ns	0.9772
								6:Sham vs. 9:HU	0.5907	-0.7768 to 1.958	No	ns	0.9742
								6:HU vs. 7:Sham	0.08624	-0.7562 to 0.9286	No	ns	>0.9999
								6:HU vs. 7:HU	0.2413	-0.4796 to 0.9623	No	ns	0.9976
								6:HU vs. 8:Sham	0.3037	-0.7809 to 1.388	No	ns	0.9996
								6:HU vs. 9:HU	0.4356	-0.9369 to 1.808	No	ns	0.9986
								7:Sham vs. 7:HU	0.1551	-0.2372 to 0.5474	No	ns	0.9881
								7:Sham vs. 8:Sham	0.2174	-0.9038 to 1.339	No	ns	>0.9999
								7:Sham vs. 9:HU	0.3494	-1.052 to 1.751	No	ns	0.9999
								7:HU vs. 8:Sham	0.06237	-1.049 to 1.174	No	ns	>0.9999
								7:HU vs. 9:HU	0.1943	-1.200 to 1.588	No	ns	>0.9999
								8:Sham vs. 9:HU	0.1319	-1.458 to 1.722	No	ns	>0.9999
								Test details	Predicted (LS) Mean 1	Predicted (LS) Mean 2	Predicted (LS) Mean diff.	SE of diff.	N1	N2	q	DF
								1:HU vs. 2:HU	3	1.25	1.75	0.9796	2	4	2.526	432
								1:HU vs. 3:Sham	3	2.337	0.6632	0.8166	2	27	1.149	432
								1:HU vs. 3:HU	3	2.182	0.8183	0.8166	2	27	1.417	432
								1:HU vs. 4:Sham	3	2.17	0.8301	0.8117	2	28	1.446	432
								1:HU vs. 4:HU	3	2.015	0.9852	0.8075	2	84	1.725	432
								1:HU vs. 5:Sham	3	2.143	0.8567	0.8088	2	55	1.498	432
								1:HU vs. 5:HU	3	1.988	1.012	0.8075	2	75	1.772	432
								1:HU vs. 6:Sham	3	2.146	0.8538	0.8136	2	36	1.484	432
								1:HU vs. 6:HU	3	1.991	1.009	0.8144	2	30	1.752	432
								1:HU vs. 7:Sham	3	1.905	1.095	0.8187	2	21	1.892	432
								1:HU vs. 7:HU	3	1.75	1.25	0.8175	2	28	2.163	432
								1:HU vs. 8:Sham	3	1.688	1.313	0.8484	2	16	2.188	432
								1:HU vs. 9:HU	3	1.556	1.444	0.8843	2	9	2.31	432
								2:HU vs. 3:Sham	1.25	2.337	-1.087	0.589	4	27	2.609	432
								2:HU vs. 3:HU	1.25	2.182	-0.9317	0.589	4	27	2.237	432
								2:HU vs. 4:Sham	1.25	2.17	-0.9199	0.5822	4	28	2.235	432
								2:HU vs. 4:HU	1.25	2.015	-0.7648	0.5763	4	84	1.877	432
								2:HU vs. 5:Sham	1.25	2.143	-0.8933	0.5781	4	55	2.185	432
								2:HU vs. 5:HU	1.25	1.988	-0.7382	0.5763	4	75	1.812	432
								2:HU vs. 6:Sham	1.25	2.146	-0.8962	0.5849	4	36	2.167	432
								2:HU vs. 6:HU	1.25	1.991	-0.7412	0.5859	4	30	1.789	432
								2:HU vs. 7:Sham	1.25	1.905	-0.6549	0.592	4	21	1.565	432
								2:HU vs. 7:HU	1.25	1.75	-0.4999	0.5903	4	28	1.198	432
								2:HU vs. 8:Sham	1.25	1.688	-0.4375	0.6323	4	16	0.9784	432
								2:HU vs. 9:HU	1.25	1.556	-0.3056	0.6798	4	9	0.6357	432
								3:Sham vs. 3:HU	2.337	2.182	0.1551	0.1163	27	27	1.886	432
								3:Sham vs. 4:Sham	2.337	2.17	0.1669	0.1896	27	28	1.245	432
								3:Sham vs. 4:HU	2.337	2.015	0.322	0.2067	27	84	2.203	432
								3:Sham vs. 5:Sham	2.337	2.143	0.1935	0.1834	27	55	1.492	432
								3:Sham vs. 5:HU	2.337	1.988	0.3486	0.2123	27	75	2.322	432
								3:Sham vs. 6:Sham	2.337	2.146	0.1906	0.2076	27	36	1.298	432
								3:Sham vs. 6:HU	2.337	1.991	0.3456	0.2406	27	30	2.032	432
								3:Sham vs. 7:Sham	2.337	1.905	0.4319	0.2233	27	21	2.735	432
								3:Sham vs. 7:HU	2.337	1.75	0.5869	0.2479	27	28	3.348	432
								3:Sham vs. 8:Sham	2.337	1.688	0.6493	0.3272	27	16	2.806	432
								3:Sham vs. 9:HU	2.337	1.556	0.7812	0.4114	27	9	2.686	432
								3:HU vs. 4:Sham	2.182	2.17	0.01186	0.2372	27	28	0.07069	432
								3:HU vs. 4:HU	2.182	2.015	0.1669	0.1896	27	84	1.245	432
								3:HU vs. 5:Sham	2.182	2.143	0.03842	0.2219	27	55	0.2449	432
								3:HU vs. 5:HU	2.182	1.988	0.1935	0.1834	27	75	1.492	432
								3:HU vs. 6:Sham	2.182	2.146	0.03548	0.2354	27	36	0.2132	432
								3:HU vs. 6:HU	2.182	1.991	0.1906	0.2076	27	30	1.298	432
								3:HU vs. 7:Sham	2.182	1.905	0.2768	0.2556	27	21	1.531	432
								3:HU vs. 7:HU	2.182	1.75	0.4319	0.2233	27	28	2.735	432
								3:HU vs. 8:Sham	2.182	1.688	0.4942	0.3272	27	16	2.136	432
								3:HU vs. 9:HU	2.182	1.556	0.6262	0.4114	27	9	2.152	432
								4:Sham vs. 4:HU	2.17	2.015	0.1551	0.1163	28	84	1.886	432
								4:Sham vs. 5:Sham	2.17	2.143	0.02656	0.1472	28	55	0.2552	432
								4:Sham vs. 5:HU	2.17	1.988	0.1816	0.1997	28	75	1.286	432
								4:Sham vs. 6:Sham	2.17	2.146	0.02363	0.1789	28	36	0.1868	432
								4:Sham vs. 6:HU	2.17	1.991	0.1787	0.2313	28	30	1.092	432
								4:Sham vs. 7:Sham	2.17	1.905	0.2649	0.1949	28	21	1.923	432
								4:Sham vs. 7:HU	2.17	1.75	0.42	0.2373	28	28	2.503	432
								4:Sham vs. 8:Sham	2.17	1.688	0.4824	0.3147	28	16	2.168	432
								4:Sham vs. 9:HU	2.17	1.556	0.6143	0.4015	28	9	2.164	432
								4:HU vs. 5:Sham	2.015	2.143	-0.1285	0.1747	84	55	1.04	432
								4:HU vs. 5:HU	2.015	1.988	0.02656	0.1472	84	75	0.2552	432
								4:HU vs. 6:Sham	2.015	2.146	-0.1314	0.1937	84	36	0.9595	432
								4:HU vs. 6:HU	2.015	1.991	0.02363	0.1789	84	30	0.1868	432
								4:HU vs. 7:Sham	2.015	1.905	0.1099	0.216	84	21	0.7193	432
								4:HU vs. 7:HU	2.015	1.75	0.2649	0.1949	84	28	1.923	432
								4:HU vs. 8:Sham	2.015	1.688	0.3273	0.3037	84	16	1.524	432
								4:HU vs. 9:HU	2.015	1.556	0.4592	0.393	84	9	1.653	432
								5:Sham vs. 5:HU	2.143	1.988	0.1551	0.1163	55	75	1.886	432
								5:Sham vs. 6:Sham	2.143	2.146	-0.002935	0.1716	55	36	0.02419	432
								5:Sham vs. 6:HU	2.143	1.991	0.1521	0.2151	55	30	1	432
								5:Sham vs. 7:Sham	2.143	1.905	0.2384	0.1896	55	21	1.778	432
								5:Sham vs. 7:HU	2.143	1.75	0.3934	0.2228	55	28	2.498	432
								5:Sham vs. 8:Sham	2.143	1.688	0.4558	0.3071	55	16	2.099	432
								5:Sham vs. 9:HU	2.143	1.556	0.5878	0.3956	55	9	2.101	432
								5:HU vs. 6:Sham	1.988	2.146	-0.158	0.1991	75	36	1.122	432
								5:HU vs. 6:HU	1.988	1.991	-0.002935	0.1716	75	30	0.02419	432
								5:HU vs. 7:Sham	1.988	1.905	0.08331	0.2221	75	21	0.5304	432
								5:HU vs. 7:HU	1.988	1.75	0.2384	0.1896	75	28	1.778	432
								5:HU vs. 8:Sham	1.988	1.688	0.3007	0.3037	75	16	1.4	432
								5:HU vs. 9:HU	1.988	1.556	0.4327	0.393	75	9	1.557	432
								6:Sham vs. 6:HU	2.146	1.991	0.1551	0.1163	36	30	1.886	432
								6:Sham vs. 7:Sham	2.146	1.905	0.2413	0.2137	36	21	1.597	432
								6:Sham vs. 7:HU	2.146	1.75	0.3964	0.2368	36	28	2.368	432
								6:Sham vs. 8:Sham	2.146	1.688	0.4587	0.3196	36	16	2.03	432
								6:Sham vs. 9:HU	2.146	1.556	0.5907	0.4054	36	9	2.061	432
								6:HU vs. 7:Sham	1.991	1.905	0.08624	0.2498	30	21	0.4883	432
								6:HU vs. 7:HU	1.991	1.75	0.2413	0.2137	30	28	1.597	432
								6:HU vs. 8:Sham	1.991	1.688	0.3037	0.3215	30	16	1.336	432
								6:HU vs. 9:HU	1.991	1.556	0.4356	0.4069	30	9	1.514	432
								7:Sham vs. 7:HU	1.905	1.75	0.1551	0.1163	21	28	1.886	432
								7:Sham vs. 8:Sham	1.905	1.688	0.2174	0.3324	21	16	0.925	432
								7:Sham vs. 9:HU	1.905	1.556	0.3494	0.4156	21	9	1.189	432
								7:HU vs. 8:Sham	1.75	1.688	0.06237	0.3295	28	16	0.2677	432
								7:HU vs. 9:HU	1.75	1.556	0.1943	0.4132	28	9	0.665	432
								8:Sham vs. 9:HU	1.688	1.556	0.1319	0.4713	16	9	0.3959	432
								Compact letter display
								1:HU	A
								3:Sham	A
								3:HU	A
								4:Sham	A
								6:Sham	A
								5:Sham	A
								4:HU	A
								6:HU	A
								5:HU	A
								7:Sham	A
								7:HU	A
								8:Sham	A
								9:HU	A
								2:HU	A

### Sheet: Fig 3 Supp1H
Table Analyzed	DL1 Total Collateral # vs Individual Bouton #/Collateral split							Compare cell means regardless of rows and columns
Two-way ANOVA	Ordinary							Number of families	1
Alpha	0.05							Number of comparisons per family	45
								Alpha	0.05
Source of Variation	% of total variation	P value	P value summary	Significant?
Number of collaterals on parent PN	9.335	0.0044	**	Yes				Tukey's multiple comparisons test	Predicted (LS) Mean diff.	95.00% CI of diff.	Below threshold?	Summary	Adjusted P Value
Condition (Sham vs HU)	1.545	0.0881	ns	No
								1:HU vs. 2:Sham	-1.294	-2.557 to -0.03020	Yes	*	0.04
ANOVA table	SS (Type III)	DF	MS	F (DFn, DFd)	P value			1:HU vs. 2:HU	-1.015	-2.229 to 0.1989	No	ns	0.1901
Number of collaterals on parent PN	16.05	5	3.21	F (5, 172) = 3.555	P=0.0044			1:HU vs. 3:Sham	-1.144	-2.276 to -0.01259	Yes	*	0.0451
Condition (Sham vs HU)	2.656	1	2.656	F (1, 172) = 2.941	P=0.0881			1:HU vs. 3:HU	-0.8653	-1.956 to 0.2256	No	ns	0.2537
Residual	155.3	172	0.903					1:HU vs. 4:Sham	-0.8866	-2.030 to 0.2565	No	ns	0.2833
								1:HU vs. 4:HU	-0.6076	-1.774 to 0.5590	No	ns	0.8108
Difference between column means								1:HU vs. 5:Sham	-0.5798	-1.741 to 0.5812	No	ns	0.8461
Predicted (LS) mean of Sham	1.725							1:HU vs. 5:HU	-0.3009	-1.537 to 0.9357	No	ns	0.9988
Predicted (LS) mean of HU	1.446							1:HU vs. 6:Sham	-0.1667	-1.772 to 1.439	No	ns	>0.9999
Difference between predicted means	0.279							2:Sham vs. 2:HU	0.279	-0.2425 to 0.8004	No	ns	0.7855
SE of difference	0.1627							2:Sham vs. 3:Sham	0.1495	-0.5933 to 0.8922	No	ns	0.9997
95% CI of difference	-0.04209 to 0.6000							2:Sham vs. 3:HU	0.4284	-0.4970 to 1.354	No	ns	0.8968
								2:Sham vs. 4:Sham	0.4072	-0.4192 to 1.234	No	ns	0.8562
Data summary								2:Sham vs. 4:HU	0.6862	-0.3781 to 1.750	No	ns	0.5534
Number of columns (Condition (Sham vs HU))	2							2:Sham vs. 5:Sham	0.714	-0.1897 to 1.618	No	ns	0.2588
Number of rows (Number of collaterals on parent PN)	6							2:Sham vs. 5:HU	0.9929	-0.1874 to 2.173	No	ns	0.1834
Number of values	179							2:Sham vs. 6:Sham	1.127	-0.3262 to 2.580	No	ns	0.2834
								2:HU vs. 3:Sham	-0.1295	-1.019 to 0.7597	No	ns	>0.9999
								2:HU vs. 3:HU	0.1495	-0.5933 to 0.8922	No	ns	0.9997
								2:HU vs. 4:Sham	0.1282	-0.7531 to 1.010	No	ns	>0.9999
								2:HU vs. 4:HU	0.4072	-0.4192 to 1.234	No	ns	0.8562
								2:HU vs. 5:Sham	0.435	-0.4502 to 1.320	No	ns	0.8582
								2:HU vs. 5:HU	0.714	-0.1897 to 1.618	No	ns	0.2588
								2:HU vs. 6:Sham	0.8482	-0.5620 to 2.258	No	ns	0.65
								3:Sham vs. 3:HU	0.279	-0.2425 to 0.8004	No	ns	0.7855
								3:Sham vs. 4:Sham	0.2577	-0.3589 to 0.8743	No	ns	0.9428
								3:Sham vs. 4:HU	0.5367	-0.3561 to 1.429	No	ns	0.6507
								3:Sham vs. 5:Sham	0.5645	-0.1470 to 1.276	No	ns	0.2534
								3:Sham vs. 5:HU	0.8434	-0.1812 to 1.868	No	ns	0.208
								3:Sham vs. 6:Sham	0.9776	-0.3626 to 2.318	No	ns	0.37
								3:HU vs. 4:Sham	-0.02124	-0.7333 to 0.6909	No	ns	>0.9999
								3:HU vs. 4:HU	0.2577	-0.3589 to 0.8743	No	ns	0.9428
								3:HU vs. 5:Sham	0.2855	-0.4259 to 0.9970	No	ns	0.9555
								3:HU vs. 5:HU	0.5645	-0.1470 to 1.276	No	ns	0.2534
								3:HU vs. 6:Sham	0.6987	-0.6073 to 2.005	No	ns	0.7856
								4:Sham vs. 4:HU	0.279	-0.2425 to 0.8004	No	ns	0.7855
								4:Sham vs. 5:Sham	0.3068	-0.4390 to 1.052	No	ns	0.9481
								4:Sham vs. 5:HU	0.5857	-0.3915 to 1.563	No	ns	0.6545
								4:Sham vs. 6:Sham	0.7199	-0.6299 to 2.070	No	ns	0.7886
								4:HU vs. 5:Sham	0.02779	-0.8095 to 0.8651	No	ns	>0.9999
								4:HU vs. 5:HU	0.3068	-0.4390 to 1.052	No	ns	0.9481
								4:HU vs. 6:Sham	0.441	-0.9289 to 1.811	No	ns	0.9899
								5:Sham vs. 5:HU	0.279	-0.2425 to 0.8004	No	ns	0.7855
								5:Sham vs. 6:Sham	0.4132	-0.9519 to 1.778	No	ns	0.9935
								5:HU vs. 6:Sham	0.1342	-1.296 to 1.564	No	ns	>0.9999
								Test details	Predicted (LS) Mean 1	Predicted (LS) Mean 2	Predicted (LS) Mean diff.	SE of diff.	N1	N2	q	DF
								1:HU vs. 2:Sham	1	2.294	-1.294	0.3942	9	6	4.642	172
								1:HU vs. 2:HU	1	2.015	-1.015	0.3786	9	16	3.791	172
								1:HU vs. 3:Sham	1	2.144	-1.144	0.353	9	24	4.584	172
								1:HU vs. 3:HU	1	1.865	-0.8653	0.3403	9	48	3.596	172
								1:HU vs. 4:Sham	1	1.887	-0.8866	0.3566	9	24	3.516	172
								1:HU vs. 4:HU	1	1.608	-0.6076	0.3639	9	16	2.361	172
								1:HU vs. 5:Sham	1	1.58	-0.5798	0.3622	9	25	2.264	172
								1:HU vs. 5:HU	1	1.301	-0.3009	0.3857	9	5	1.103	172
								1:HU vs. 6:Sham	1	1.167	-0.1667	0.5008	9	6	0.4706	172
								2:Sham vs. 2:HU	2.294	2.015	0.279	0.1627	6	16	2.425	172
								2:Sham vs. 3:Sham	2.294	2.144	0.1495	0.2317	6	24	0.9124	172
								2:Sham vs. 3:HU	2.294	1.865	0.4284	0.2887	6	48	2.099	172
								2:Sham vs. 4:Sham	2.294	1.887	0.4072	0.2578	6	24	2.234	172
								2:Sham vs. 4:HU	2.294	1.608	0.6862	0.332	6	16	2.923	172
								2:Sham vs. 5:Sham	2.294	1.58	0.714	0.2819	6	25	3.582	172
								2:Sham vs. 5:HU	2.294	1.301	0.9929	0.3682	6	5	3.814	172
								2:Sham vs. 6:Sham	2.294	1.167	1.127	0.4534	6	6	3.516	172
								2:HU vs. 3:Sham	2.015	2.144	-0.1295	0.2774	16	24	0.6602	172
								2:HU vs. 3:HU	2.015	1.865	0.1495	0.2317	16	48	0.9124	172
								2:HU vs. 4:Sham	2.015	1.887	0.1282	0.2749	16	24	0.6596	172
								2:HU vs. 4:HU	2.015	1.608	0.4072	0.2578	16	16	2.234	172
								2:HU vs. 5:Sham	2.015	1.58	0.435	0.2761	16	25	2.228	172
								2:HU vs. 5:HU	2.015	1.301	0.714	0.2819	16	5	3.582	172
								2:HU vs. 6:Sham	2.015	1.167	0.8482	0.4399	16	6	2.727	172
								3:Sham vs. 3:HU	2.144	1.865	0.279	0.1627	24	48	2.425	172
								3:Sham vs. 4:Sham	2.144	1.887	0.2577	0.1923	24	24	1.895	172
								3:Sham vs. 4:HU	2.144	1.608	0.5367	0.2785	24	16	2.725	172
								3:Sham vs. 5:Sham	2.144	1.58	0.5645	0.2219	24	25	3.597	172
								3:Sham vs. 5:HU	2.144	1.301	0.8434	0.3196	24	5	3.732	172
								3:Sham vs. 6:Sham	2.144	1.167	0.9776	0.4181	24	6	3.307	172
								3:HU vs. 4:Sham	1.865	1.887	-0.02124	0.2221	48	24	0.1352	172
								3:HU vs. 4:HU	1.865	1.608	0.2577	0.1923	48	16	1.895	172
								3:HU vs. 5:Sham	1.865	1.58	0.2855	0.2219	48	25	1.819	172
								3:HU vs. 5:HU	1.865	1.301	0.5645	0.2219	48	5	3.597	172
								3:HU vs. 6:Sham	1.865	1.167	0.6987	0.4074	48	6	2.425	172
								4:Sham vs. 4:HU	1.887	1.608	0.279	0.1627	24	16	2.425	172
								4:Sham vs. 5:Sham	1.887	1.58	0.3068	0.2326	24	25	1.865	172
								4:Sham vs. 5:HU	1.887	1.301	0.5857	0.3048	24	5	2.717	172
								4:Sham vs. 6:Sham	1.887	1.167	0.7199	0.4211	24	6	2.418	172
								4:HU vs. 5:Sham	1.608	1.58	0.02779	0.2612	16	25	0.1505	172
								4:HU vs. 5:HU	1.608	1.301	0.3068	0.2326	16	5	1.865	172
								4:HU vs. 6:Sham	1.608	1.167	0.441	0.4273	16	6	1.459	172
								5:Sham vs. 5:HU	1.58	1.301	0.279	0.1627	25	5	2.425	172
								5:Sham vs. 6:Sham	1.58	1.167	0.4132	0.4258	25	6	1.372	172
								5:HU vs. 6:Sham	1.301	1.167	0.1342	0.4461	5	6	0.4255	172
								Compact letter display
								2:Sham	A
								3:Sham	A
								2:HU	A B
								4:Sham	A B
								3:HU	A B
								4:HU	A B
								5:Sham	A B
								5:HU	A B
								6:Sham	A B
								1:HU	B
