## Supplemental table for Figure 4 for "Modular presynaptic assemblages scale to postsynaptic partner number"

### Sheet: Fig 4B
Table Analyzed	Filopodia # combined			Number of families	1
Distribution assumption	No assumption			Number of comparisons per family	10
				Alpha	0.05
Kruskal-Wallis test
P value	0.0016			Dunn's multiple comparisons test	Mean rank diff.	Significant?	Summary	Adjusted P Value
Exact or approximate P value?	Approximate			12hr APF vs. 24hr APF	20.71	No	ns	0.1243	A-B
P value summary	**			12hr APF vs. 36hr APF	17.5	No	ns	0.6733	A-C
Do the medians vary signif. (P < 0.05)?	Yes			12hr APF vs. 48hr APF	27.25	Yes	*	0.018	A-D
Number of groups	5			12hr APF vs. adult	29.99	Yes	***	0.0007	A-E
Kruskal-Wallis statistic	17.48			24hr APF vs. 36hr APF	-3.208	No	ns	>0.9999	B-C
				24hr APF vs. 48hr APF	6.542	No	ns	>0.9999	B-D
Data summary				24hr APF vs. adult	9.282	No	ns	>0.9999	B-E
Number of treatments (columns)	5			36hr APF vs. 48hr APF	9.75	No	ns	>0.9999	C-D
Number of values (total)	58			36hr APF vs. adult	12.49	No	ns	0.9727	C-E
				48hr APF vs. adult	2.74	No	ns	>0.9999	D-E
				Test details	Mean rank 1	Mean rank 2	Mean rank diff.	n1	n2	Z
				12hr APF vs. 24hr APF	52.75	32.04	20.71	6	12	2.5
				12hr APF vs. 36hr APF	52.75	35.25	17.5	6	6	1.829
				12hr APF vs. 48hr APF	52.75	25.5	27.25	6	9	3.121
				12hr APF vs. adult	52.75	22.76	29.99	6	25	3.982
				24hr APF vs. 36hr APF	32.04	35.25	-3.208	12	6	0.3873
				24hr APF vs. 48hr APF	32.04	25.5	6.542	12	9	0.8954
				24hr APF vs. adult	32.04	22.76	9.282	12	25	1.595
				36hr APF vs. 48hr APF	35.25	25.5	9.75	6	9	1.117
				36hr APF vs. adult	35.25	22.76	12.49	6	25	1.658
				48hr APF vs. adult	25.5	22.76	2.74	9	25	0.4254
				Compact letter display
				12hr APF	A
				24hr APF	A B
				36hr APF	A B
				48hr APF	B
				adult	B

### Sheet: Fig 4C
Table Analyzed	Collateral # combined			Number of families	1
Distribution assumption	No assumption			Number of comparisons per family	10
				Alpha	0.05
Kruskal-Wallis test
P value	0.043			Dunn's multiple comparisons test	Mean rank diff.	Significant?	Summary	Adjusted P Value
Exact or approximate P value?	Approximate			12hr APF vs. 24hr APF	-3.208	No	ns	>0.9999	A-B
P value summary	*			12hr APF vs. 36hr APF	-22.08	No	ns	0.2745	A-C
Do the medians vary signif. (P < 0.05)?	Yes			12hr APF vs. 48hr APF	-4.583	No	ns	>0.9999	A-D
Number of groups	5			12hr APF vs. adult	-13.35	No	ns	>0.9999	A-E
Kruskal-Wallis statistic	9.849			24hr APF vs. 36hr APF	-18.88	No	ns	0.1497	B-C
				24hr APF vs. 48hr APF	-1.375	No	ns	>0.9999	B-D
Data summary				24hr APF vs. adult	-10.14	No	ns	0.6269	B-E
Number of treatments (columns)	5			36hr APF vs. 48hr APF	17.5	No	ns	0.3234	C-D
Number of values (total)	56			36hr APF vs. adult	8.733	No	ns	>0.9999	C-E
				48hr APF vs. adult	-8.767	No	ns	>0.9999	D-E
				Test details	Mean rank 1	Mean rank 2	Mean rank diff.	n1	n2	Z
				12hr APF vs. 24hr APF	18.75	21.96	-3.208	4	12	0.3582
				12hr APF vs. 36hr APF	18.75	40.83	-22.08	4	6	2.205
				12hr APF vs. 48hr APF	18.75	23.33	-4.583	4	9	0.4916
				12hr APF vs. adult	18.75	32.1	-13.35	4	25	1.598
				24hr APF vs. 36hr APF	21.96	40.83	-18.88	12	6	2.433
				24hr APF vs. 48hr APF	21.96	23.33	-1.375	12	9	0.201
				24hr APF vs. adult	21.96	32.1	-10.14	12	25	1.861
				36hr APF vs. 48hr APF	40.83	23.33	17.5	6	9	2.14
				36hr APF vs. adult	40.83	32.1	8.733	6	25	1.238
				48hr APF vs. adult	23.33	32.1	-8.767	9	25	1.454
				Compact letter display
				36hr APF	A
				adult	A
				48hr APF	A
				24hr APF	A
				12hr APF	A

### Sheet: Fig 4D
Table Analyzed	Bouton # combined			Number of families	1
Distribution assumption	No assumption			Number of comparisons per family	10
				Alpha	0.05
Kruskal-Wallis test
P value	0.0085			Dunn's multiple comparisons test	Mean rank diff.	Significant?	Summary	Adjusted P Value
Exact or approximate P value?	Approximate			12hr APF vs. 24hr APF	-16.54	No	ns	0.7157	A-B
P value summary	**			12hr APF vs. 36hr APF	-29	Yes	*	0.0215	A-C
Do the medians vary signif. (P < 0.05)?	Yes			12hr APF vs. 48hr APF	-4.75	No	ns	>0.9999	A-D
Number of groups	5			12hr APF vs. adult	-11.69	No	ns	>0.9999	A-E
Kruskal-Wallis statistic	13.65			24hr APF vs. 36hr APF	-12.46	No	ns	>0.9999	B-C
				24hr APF vs. 48hr APF	11.79	No	ns	>0.9999	B-D
Data summary				24hr APF vs. adult	4.846	No	ns	>0.9999	B-E
Number of treatments (columns)	5			36hr APF vs. 48hr APF	24.25	Yes	*	0.0167	C-D
Number of values (total)	51			36hr APF vs. adult	17.31	No	ns	0.0931	C-E
				48hr APF vs. adult	-6.94	No	ns	>0.9999	D-E
				Test details	Mean rank 1	Mean rank 2	Mean rank diff.	n1	n2	Z
				12hr APF vs. 24hr APF	13.75	30.29	-16.54	4	7	1.802
				12hr APF vs. 36hr APF	13.75	42.75	-29	4	6	3.068
				12hr APF vs. 48hr APF	13.75	18.5	-4.75	4	9	0.5399
				12hr APF vs. adult	13.75	25.44	-11.69	4	25	1.483
				24hr APF vs. 36hr APF	30.29	42.75	-12.46	7	6	1.53
				24hr APF vs. 48hr APF	30.29	18.5	11.79	7	9	1.597
				24hr APF vs. adult	30.29	25.44	4.846	7	25	0.774
				36hr APF vs. 48hr APF	42.75	18.5	24.25	6	9	3.143
				36hr APF vs. adult	42.75	25.44	17.31	6	25	2.601
				48hr APF vs. adult	18.5	25.44	-6.94	9	25	1.219
				Compact letter display
				36hr APF	A
				24hr APF	A B
				adult	A B
				48hr APF	B
				12hr APF	B
