## Supplemental table for Figure 5 for "Modular presynaptic assemblages scale to postsynaptic partner number"

### Sheet: Fig 5B
Table Analyzed	12hr vs 24hr sprouts outside KC area			Number of families	1
Distribution assumption	No assumption			Number of comparisons per family	6
				Alpha	0.05
Kruskal-Wallis test
P value	<0.0001			Dunn's multiple comparisons test	Mean rank diff.	Significant?	Summary	Adjusted P Value
Exact or approximate P value?	Approximate			12hr Sham vs. 12hr HU	15.43	No	ns	0.9444	A-B
P value summary	****			12hr Sham vs. 24hr Sham	70.38	Yes	****	<0.0001	A-C
Do the medians vary signif. (P < 0.05)?	Yes			12hr Sham vs. 24hr HU	54.57	Yes	****	<0.0001	A-D
Number of groups	4			12hr HU vs. 24hr Sham	54.95	Yes	****	<0.0001	B-C
Kruskal-Wallis statistic	65.65			12hr HU vs. 24hr HU	39.14	Yes	****	<0.0001	B-D
				24hr Sham vs. 24hr HU	-15.81	No	ns	0.4393	C-D
Data summary
Number of treatments (columns)	4			Test details	Mean rank 1	Mean rank 2	Mean rank diff.	n1	n2	Z
Number of values (total)	119			12hr Sham vs. 12hr HU	97.92	82.49	15.43	13	43	1.414
				12hr Sham vs. 24hr Sham	97.92	27.54	70.38	13	26	6.008
				12hr Sham vs. 24hr HU	97.92	43.35	54.57	13	37	4.907
				12hr HU vs. 24hr Sham	82.49	27.54	54.95	43	26	6.413
				12hr HU vs. 24hr HU	82.49	43.35	39.14	43	37	5.06
				24hr Sham vs. 24hr HU	27.54	43.35	-15.81	26	37	1.792
				Compact letter display
				12hr Sham	A
				12hr HU	A
				24hr HU	B
				24hr Sham	B

### Sheet: Fig 5C
Table Analyzed	12hr vs 24hr sprouts outside KC area -lPN vs +lPN			Number of families	1
				Number of comparisons per family	15
Kruskal-Wallis test				Alpha	0.05
P value	<0.0001
Exact or approximate P value?	Approximate			Dunn's multiple comparisons test	Mean rank diff.	Significant?	Summary	Adjusted P Value
P value summary	****			12hr Sham vs. 12hr HU +lNB	10.57	No	ns	>0.9999	A-B
Do the medians vary signif. (P < 0.05)?	Yes			12hr Sham vs. 12hr HU -lNB	17.79	No	ns	>0.9999	A-C
Number of groups	6			12hr Sham vs. 24hr Sham	70.38	Yes	****	<0.0001	A-D
Kruskal-Wallis statistic	68.47			12hr Sham vs. 24hr HU +lNB	63.62	Yes	****	<0.0001	A-E
				12hr Sham vs. 24hr HU -lNB	46	Yes	**	0.0032	A-F
Data summary				12hr HU +lNB vs. 12hr HU -lNB	7.219	No	ns	>0.9999	B-C
Number of treatments (columns)	6			12hr HU +lNB vs. 24hr Sham	59.82	Yes	****	<0.0001	B-D
Number of values (total)	119			12hr HU +lNB vs. 24hr HU +lNB	53.05	Yes	***	0.0002	B-E
				12hr HU +lNB vs. 24hr HU -lNB	35.44	No	ns	0.053	B-F
				12hr HU -lNB vs. 24hr Sham	52.6	Yes	****	<0.0001	C-D
				12hr HU -lNB vs. 24hr HU +lNB	45.83	Yes	***	0.0001	C-E
				12hr HU -lNB vs. 24hr HU -lNB	28.22	No	ns	0.0836	C-F
				24hr Sham vs. 24hr HU +lNB	-6.767	No	ns	>0.9999	D-E
				24hr Sham vs. 24hr HU -lNB	-24.38	No	ns	0.2875	D-F
				24hr HU +lNB vs. 24hr HU -lNB	-17.62	No	ns	>0.9999	E-F
				Test details	Mean rank 1	Mean rank 2	Mean rank diff.	n1	n2	Z
				12hr Sham vs. 12hr HU +lNB	97.92	87.36	10.57	13	14	0.7953
				12hr Sham vs. 12hr HU -lNB	97.92	80.14	17.79	13	29	1.545
				12hr Sham vs. 24hr Sham	97.92	27.54	70.38	13	26	6.008
				12hr Sham vs. 24hr HU +lNB	97.92	34.31	63.62	13	18	5.068
				12hr Sham vs. 24hr HU -lNB	97.92	51.92	46	13	19	3.705
				12hr HU +lNB vs. 12hr HU -lNB	87.36	80.14	7.219	14	29	0.6431
				12hr HU +lNB vs. 24hr Sham	87.36	27.54	59.82	14	26	5.232
				12hr HU +lNB vs. 24hr HU +lNB	87.36	34.31	53.05	14	18	4.316
				12hr HU +lNB vs. 24hr HU -lNB	87.36	51.92	35.44	14	19	2.917
				12hr HU -lNB vs. 24hr Sham	80.14	27.54	52.6	29	26	5.646
				12hr HU -lNB vs. 24hr HU +lNB	80.14	34.31	45.83	29	18	4.428
				12hr HU -lNB vs. 24hr HU -lNB	80.14	51.92	28.22	29	19	2.772
				24hr Sham vs. 24hr HU +lNB	27.54	34.31	-6.767	26	18	0.6399
				24hr Sham vs. 24hr HU -lNB	27.54	51.92	-24.38	26	19	2.342
				24hr HU +lNB vs. 24hr HU -lNB	34.31	51.92	-17.62	18	19	1.553
				Compact letter display
				12hr Sham	A
				12hr HU +lNB	A B
				12hr HU -lNB	A B
				24hr HU -lNB	B C
				24hr HU +lNB	C
				24hr Sham	C
