## Supplemental table for Figure 7 for "Modular presynaptic assemblages scale to postsynaptic partner number"

### Sheet: Fig 7B
Table Analyzed	Bouton area combined			Number of families	1
Data sets analyzed	A-E			Number of comparisons per family	10
Distribution assumption	Lognormal			Alpha	0.05
Brown-Forsythe ANOVA test				Dunnett's T3 multiple comparisons test	Ratio	95.00% CI of ratio	Below threshold?	Summary	Adjusted P Value
F* (DFn, DFd)	82.34 (4.000, 79.16)			12hr APF vs. 24hr APF	0.6251	0.4195 to 0.9315	Yes	*	0.0127	A/B
P value	<0.0001			12hr APF vs. 36hr APF	0.4098	0.2634 to 0.6374	Yes	****	<0.0001	A/C
P value summary	****			12hr APF vs. 48hr APF	0.3026	0.2126 to 0.4305	Yes	****	<0.0001	A/D
Significant diff. among means (P < 0.05)?	Yes			12hr APF vs. adult	0.1593	0.1105 to 0.2297	Yes	****	<0.0001	A/E
				24hr APF vs. 36hr APF	0.6556	0.4379 to 0.9814	Yes	*	0.0354	B/C
Welch's ANOVA test				24hr APF vs. 48hr APF	0.484	0.3628 to 0.6458	Yes	****	<0.0001	B/D
W (DFn, DFd)	75.84 (4.000, 44.74)			24hr APF vs. adult	0.2548	0.1872 to 0.3469	Yes	****	<0.0001	B/E
P value	<0.0001			36hr APF vs. 48hr APF	0.7384	0.5166 to 1.055	No	ns	0.1332	C/D
P value summary	****			36hr APF vs. adult	0.3887	0.2681 to 0.5637	Yes	****	<0.0001	C/E
Significant diff. among means (P < 0.05)?	Yes			48hr APF vs. adult	0.5265	0.4187 to 0.6621	Yes	****	<0.0001	D/E
Data summary				Test details	Geometric mean 1	Geometric mean 2	Ratio	SE of log(ratio)	n1	n2	t	DF
Number of treatments (columns)	5			12hr APF vs. 24hr APF	1.17	1.872	0.6251	0.05791	15	27	3.524	31.79
Number of values (total)	113			12hr APF vs. 36hr APF	1.17	2.855	0.4098	0.06353	15	15	6.099	27.99
				12hr APF vs. 48hr APF	1.17	3.866	0.3026	0.04918	15	24	10.56	20.18
				12hr APF vs. adult	1.17	7.344	0.1593	0.05215	15	32	15.3	24.72
				24hr APF vs. 36hr APF	1.872	2.855	0.6556	0.05845	27	15	3.137	31.38
				24hr APF vs. 48hr APF	1.872	3.866	0.484	0.04242	27	24	7.429	40.48
				24hr APF vs. adult	1.872	7.344	0.2548	0.04583	27	32	12.96	49.45
				36hr APF vs. 48hr APF	2.855	3.866	0.7384	0.04982	15	24	2.644	19.99
				36hr APF vs. adult	2.855	7.344	0.3887	0.05275	15	32	7.778	24.4
				48hr APF vs. adult	3.866	7.344	0.5265	0.03415	24	32	8.159	53.34
				Compact letter display
				adult	A
				48hr APF	B
				36hr APF	B
				24hr APF	C
				12hr APF	D

### Sheet: Fig 7C
Table Analyzed	Sprouts on bouton combined			Number of families	1
Distribution assumption	No assumption			Number of comparisons per family	10
				Alpha	0.05
Kruskal-Wallis test
P value	<0.0001			Dunn's multiple comparisons test	Mean rank diff.	Significant?	Summary	Adjusted P Value
Exact or approximate P value?	Approximate			12hr APF vs. 24hr APF	-8.699	No	ns	>0.9999	A-B
P value summary	****			12hr APF vs. 36hr APF	-14.22	No	ns	>0.9999	A-C
Do the medians vary signif. (P < 0.05)?	Yes			12hr APF vs. 48hr APF	-24.31	No	ns	0.1664	A-D
Number of groups	5			12hr APF vs. adult	37.08	Yes	**	0.0014	A-E
Kruskal-Wallis statistic	74.31			24hr APF vs. 36hr APF	-5.517	No	ns	>0.9999	B-C
				24hr APF vs. 48hr APF	-15.61	No	ns	0.6242	B-D
Data summary				24hr APF vs. adult	45.78	Yes	****	<0.0001	B-E
Number of treatments (columns)	5			36hr APF vs. 48hr APF	-10.1	No	ns	>0.9999	C-D
Number of values (total)	101			36hr APF vs. adult	51.3	Yes	****	<0.0001	C-E
				48hr APF vs. adult	61.4	Yes	****	<0.0001	D-E
				Test details	Mean rank 1	Mean rank 2	Mean rank diff.	n1	n2	Z
				12hr APF vs. 24hr APF	53.58	62.28	-8.699	12	23	0.8507
				12hr APF vs. 36hr APF	53.58	67.8	-14.22	12	10	1.156
				12hr APF vs. 48hr APF	53.58	77.9	-24.31	12	24	2.395
				12hr APF vs. adult	53.58	16.5	37.08	12	32	3.815
				24hr APF vs. 36hr APF	62.28	67.8	-5.517	23	10	0.5072
				24hr APF vs. 48hr APF	62.28	77.9	-15.61	23	24	1.863
				24hr APF vs. adult	62.28	16.5	45.78	23	32	5.832
				36hr APF vs. 48hr APF	67.8	77.9	-10.1	10	24	0.9341
				36hr APF vs. adult	67.8	16.5	51.3	10	32	4.931
				48hr APF vs. adult	77.9	16.5	61.4	24	32	7.918
				Compact letter display
				48hr APF	A
				36hr APF	A
				24hr APF	A
				12hr APF	A
				adult	B

### Sheet: Fig 7D
Table Analyzed	Bouton sprout length combined			Number of families	1
Distribution assumption	No assumption			Number of comparisons per family	6
				Alpha	0.05
Kruskal-Wallis test
P value	<0.0001			Dunn's multiple comparisons test	Mean rank diff.	Significant?	Summary	Adjusted P Value
Exact or approximate P value?	Approximate			12hr APF vs. 24hr APF	3.659	No	ns	>0.9999	A-B
P value summary	****			12hr APF vs. 36hr APF	25.78	No	ns	0.3531	A-C
Do the medians vary signif. (P < 0.05)?	Yes			12hr APF vs. 48hr APF	37.88	Yes	**	0.0026	A-D
Number of groups	4			24hr APF vs. 36hr APF	22.12	No	ns	0.3081	B-C
Kruskal-Wallis statistic	25.36			24hr APF vs. 48hr APF	34.22	Yes	****	<0.0001	B-D
				36hr APF vs. 48hr APF	12.11	No	ns	>0.9999	C-D
Data summary
Number of treatments (columns)	4			Test details	Mean rank 1	Mean rank 2	Mean rank diff.	n1	n2	Z
Number of values (total)	131			12hr APF vs. 24hr APF	86.38	82.72	3.659	16	44	0.3302
				12hr APF vs. 36hr APF	86.38	60.6	25.78	16	15	1.889
				12hr APF vs. 48hr APF	86.38	48.49	37.88	16	56	3.521
				24hr APF vs. 36hr APF	82.72	60.6	22.12	44	15	1.949
				24hr APF vs. 48hr APF	82.72	48.49	34.22	44	56	4.475
				36hr APF vs. 48hr APF	60.6	48.49	12.11	15	56	1.097
				Compact letter display
				24hr APF	A
				12hr APF	A
				36hr APF	A B
				48hr APF	B
